# Engineering fluorescent reporters in human pluripotent cells and strategies for live imaging human neurogenesis

**DOI:** 10.1101/2024.05.01.591467

**Authors:** Alwyn Dady, Lindsay Davidson, Nicolas Loyer, Sophie Rappich, Greg Findlay, Timothy Sanders, Jens Januschke, Kate G. Storey

**Author notes:** Division of Molecular, Cell & Developmental Biology, School of Life Sciences, University of Dundee, Dundee DD1 5EH, UK.

## Abstract

Investigation of cell behaviour and cell biological processes underlying human development is facilitated by creation of fluorescent reporters in human pluripotent stem cells, which can be differentiated into cell types of choice. Here we report use of a piggyBac transposon-mediated stable integration strategy to engineer human pluripotent stem cell reporter lines. These express a plasma membrane localised protein tagged with the fluorescent proteins eGFP or mKate2, the photoconvertible nuclear marker H2B-mEos3.2, or the cytoskeletal protein F-tractin tagged with mKate2. Focussing on neural development these lines were used to live image and quantify cell behaviours, including cell cycle progression and cell division orientation in spinal cord rosettes. Further, lipofection-mediated introduction of piggyBac constructs into human neural progenitors labelled single cells and small cell groups within rosettes, allowing individual cell behaviours including neuronal delamination to be monitored. Finally, using the F-tractin-mKate2 hiPSC line, novel actin dynamics were captured during proliferation in cortical neural rosettes. This study presents and validates new tools and techniques with which to interrogate human cell behaviour and cell biology using live imaging approaches.
