## Supplementary data 1 for "Engineering fluorescent reporters in human pluripotent cells and strategies for live imaging human neurogenesis"

### Sheet: Results
Block Type	Fast 96-Well Block (0.1mL)
Calibration Background is expired	Yes
Calibration Background performed on	02-22-2021
Calibration Normalization FAM-ROX is expired	Yes
Calibration Normalization FAM-ROX performed on	02-22-2021
Calibration Normalization VIC-ROX is expired	Yes
Calibration Normalization VIC-ROX performed on	02-22-2021
Calibration Pure Dye FAM is expired	Yes
Calibration Pure Dye FAM performed on	02-22-2021
Calibration Pure Dye NED is expired	Yes
Calibration Pure Dye NED performed on	02-22-2021
Calibration Pure Dye ROX is expired	Yes
Calibration Pure Dye ROX performed on	02-22-2021
Calibration Pure Dye SYBR is expired	Yes
Calibration Pure Dye SYBR performed on	02-22-2021
Calibration Pure Dye TAMRA is expired	Yes
Calibration Pure Dye TAMRA performed on	02-22-2021
Calibration Pure Dye VIC is expired	Yes
Calibration Pure Dye VIC performed on	02-22-2021
Calibration ROI is expired	Yes
Calibration ROI performed on	02-22-2021
Calibration Uniformity is expired	Yes
Calibration Uniformity performed on	02-22-2021
Chemistry	SYBR_GREEN
Date Created	2024-04-02 18:23:09 PM BST
Date Modified	2024-04-02 19:34:54 PM BST
Experiment Barcode
Experiment Comment
Experiment File Name	D:\Users\INSTR-USER\Lindsay\2024-04-02 182252 KGS QC.eds
Experiment Name	2024-04-02 182252
Experiment Run Start Time	2024-04-02 16:45:01 PM BST
Experiment Run Stop Time	2024-04-02 17:52:22 PM BST
Experiment Type	Comparative Cт (ΔΔCт)
Instrument Name	278860618
Instrument Serial Number	278860618
Instrument Type	QuantStudio(TM) 6 Flex System
Passive Reference
Quantification Cycle Method	Ct
Signal Smoothing On	true
Stage/ Cycle where Analysis is performed	Stage 2, Step 2
User Name
Sample Name	Target Name	RQ	RQ Min	RQ Max	CT	Ct Mean	Ct SD
Undifferentiated ChiPS PM-GFP	GAPDH				17.0318	16.6039	0.315549
Undifferentiated ChiPS PM-GFP	GAPDH				16.661	16.6039	0.315549
Undifferentiated ChiPS PM-GFP	GAPDH				16.6019	16.6039	0.315549
Undifferentiated ChiPS PM-GFP	GAPDH				16.1605	16.6039	0.315549
Undifferentiated ChiPS PM-GFP	GAPDH				16.6021	16.6039	0.315549
Undifferentiated ChiPS PM-GFP	GAPDH				16.6603	16.6039	0.315549
Undifferentiated ChiPS PM-GFP	GAPDH				16.5229	16.6039	0.315549
Undifferentiated ChiPS PM-GFP	GAPDH				16.4325	16.6039	0.315549
Undifferentiated ChiPS PM-GFP	GAPDH				16.0239	16.6039	0.315549
Undifferentiated ChiPS PM-GFP	GAPDH				16.7287	16.6039	0.315549
Undifferentiated ChiPS PM-GFP	GAPDH				16.653	16.6039	0.315549
Undifferentiated ChiPS PM-GFP	GAPDH				17.1685	16.6039	0.315549
Undifferentiated ChiPS PM-GFP	OCT4	1	0.657455	1.52102	17.9459	17.4432	0.458704
Undifferentiated ChiPS PM-GFP	OCT4	1	0.657455	1.52102	17.0473	17.4432	0.458704
Undifferentiated ChiPS PM-GFP	OCT4	1	0.657455	1.52102	17.3365	17.4432	0.458704
Undifferentiated ChiPS PM-GFP	FOXA2	1	0.702105	1.42429	30.1163	29.7042	0.377431
Undifferentiated ChiPS PM-GFP	FOXA2	1	0.702105	1.42429	29.3753	29.7042	0.377431			Sample		RQ	RQ min	RQ max
Undifferentiated ChiPS PM-GFP	FOXA2	1	0.702105	1.42429	29.6211	29.7042	0.377431			Undifferentiated cells	FOXA2	1	0.702105	1.42429
Undifferentiated ChiPS PM-GFP	MSGN1	1	0.629253	1.58919	28.0076	27.573	0.512036				MSGN1	1	0.629253	1.58919
Undifferentiated ChiPS PM-GFP	MSGN1	1	0.629253	1.58919	27.703	27.573	0.512036				PAX6	1	0.841464	1.1884
Undifferentiated ChiPS PM-GFP	MSGN1	1	0.629253	1.58919	27.0085	27.573	0.512036			In vitro differentiation	FOXA2	495.111	442.872	553.513
Undifferentiated ChiPS PM-GFP	PAX6	1	0.841464	1.1884	28.6694	28.7999	0.122348				MSGN1	18.5845	15.373	22.467
Undifferentiated ChiPS PM-GFP	PAX6	1	0.841464	1.1884	28.8182	28.7999	0.122348				PAX6	172.767	91.4282	326.469
Undifferentiated ChiPS PM-GFP	PAX6	1	0.841464	1.1884	28.912	28.7999	0.122348
Undifferentiated ChiPS PM-GFP	NANOG	1	0.825943	1.21074	19.3035	19.1284	0.155021
Undifferentiated ChiPS PM-GFP	NANOG	1	0.825943	1.21074	19.073	19.1284	0.155021
Undifferentiated ChiPS PM-GFP	NANOG	1	0.825943	1.21074	19.0087	19.1284	0.155021
Endoderm ChiPS PM-GFP	GAPDH				16.7181	16.6705	0.0434654
Endoderm ChiPS PM-GFP	GAPDH				16.6329	16.6705	0.0434654
Endoderm ChiPS PM-GFP	GAPDH				16.6606	16.6705	0.0434654
Mesoderm ChiPS PM-GFP	GAPDH				17.6393	17.5309	0.15626
Mesoderm ChiPS PM-GFP	GAPDH				17.6015	17.5309	0.15626
Mesoderm ChiPS PM-GFP	GAPDH				17.3518	17.5309	0.15626
Ectoderm ChiPS PM-GFP	GAPDH				16.644	16.7856	0.490889
Ectoderm ChiPS PM-GFP	GAPDH				16.3811	16.7856	0.490889
Ectoderm ChiPS PM-GFP	GAPDH				17.3317	16.7856	0.490889
Endoderm ChiPS PM-GFP	FOXA2	495.111	442.872	553.513	20.9139	20.8192	0.0904517
Endoderm ChiPS PM-GFP	FOXA2	495.111	442.872	553.513	20.7337	20.8192	0.0904517
Endoderm ChiPS PM-GFP	FOXA2	495.111	442.872	553.513	20.81	20.8192	0.0904517
Mesoderm ChiPS PM-GFP	MSGN1	18.5845	15.373	22.467	24.2597	24.2839	0.0688303
Mesoderm ChiPS PM-GFP	MSGN1	18.5845	15.373	22.467	24.3616	24.2839	0.0688303
Mesoderm ChiPS PM-GFP	MSGN1	18.5845	15.373	22.467	24.2305	24.2839	0.0688303
Ectoderm ChiPS PM-GFP	PAX6	172.767	91.4282	326.469	21.214	21.5489	0.295091
Ectoderm ChiPS PM-GFP	PAX6	172.767	91.4282	326.469	21.7708	21.5489	0.295091
Ectoderm ChiPS PM-GFP	PAX6	172.767	91.4282	326.469	21.6618	21.5489	0.295091
Analysis Type	Singleplex
Endogenous Control	GAPDH
RQ Min/Max Confidence Level	95.0
Reference Sample	Undifferentiated ChiPS PM-GFP
